# Inferring kinetic rate constants from single-molecule FRET trajectories – a blind benchmark of kinetic analysis tools

**DOI:** 10.1101/2021.11.23.469671

**Authors:** Markus Götz, Anders Barth, Søren S.-R. Bohr, Richard Börner, Jixin Chen, Thorben Cordes, Dorothy A. Erie, Christian Gebhardt, Mélodie C.A.S. Hadzic, George L. Hamilton, Nikos S. Hatzakis, Thorsten Hugel, Lydia Kisley, Don C. Lamb, Carlos de Lannoy, Chelsea Mahn, Dushani Dunukara, Dick de Ridder, Hugo Sanabria, Julia Schimpf, Claus A.M. Seidel, Roland K.O. Sigel, Magnus Berg Sletfjerding, Johannes Thomsen, Leonie Vollmar, Simon Wanninger, Keith R. Weninger, Pengning Xu, Sonja Schmid

## Abstract

Single-molecule FRET (smFRET) is a versatile technique to study the dynamics and function of biomolecules since it makes nanoscale movements detectable as fluorescence signals. The powerful ability to infer quantitative kinetic information from smFRET data is, however, complicated by experimental limitations. Diverse analysis tools have been developed to overcome these hurdles but a systematic comparison is lacking. Here, we report the results of a blind benchmark study assessing eleven analysis tools used to infer kinetic rate constants from smFRET trajectories. We tested them against simulated and experimental data containing the most prominent difficulties encountered in analyzing smFRET experiments: different noise levels, varied model complexity, non-equilibrium dynamics, and kinetic heterogeneity. Our results highlight the current strengths and limitations in inferring kinetic information from smFRET trajectories. In addition, we formulate concrete recommendations and identify key targets for future developments, aimed to advance our understanding of biomolecular dynamics through quantitative experiment-derived models.
