## Supplementary Datafiles for "Inferring kinetic rate constants from single-molecule FRET trajectories – a blind benchmark of kinetic analysis tools": README_Results_kinSoftChallenge2019.xlsx

### Sheet: Sheet1
	kinSoftChallenge2019 – Results
	README for submitted results of the participating labs.
	Fig. 2c,d → Results_round_1_level_1.xlsx
	Fig. 2f,g → Results_round_3_set_2.xlsx
	Fig. 3 → Results_round_1_level_2.xlsx
	Fig. 4 → Results_round_1_level_3.xlsx
	Fig. 5b,c → Results_round_2_set_1.xlsx			(the string “_FS_<n>” in the sheet names refers to the number of FRET states)
	Fig. 5e,f → Results_round_2_set_2.xlsx
	Fig. 5h,i → Results_round_2_set_3.xlsx
	Supp Fig. 2b,c → Results_round3_set_1.xlsx
	Kinetic models: row number = start state, column number = end state, in units of s-1.
	k11	k12	...
	k21	k22
	...
	Where k21 represents the rate constant to go from state 2 to state 1.
	Be aware that the order of states in these Supplementary Datafiles is as submitted by the participating labs and might thus differ from the order used in the paper.
