## Supplementary Datafiles for "Inferring kinetic rate constants from single-molecule FRET trajectories – a blind benchmark of kinetic analysis tools": Results_round_3_set_1.xlsx

### Sheet: 1_Pomegranate_1ms
state	1	2
FRET E	0.264	0.715
standard deviation FRET E	0.267	0.268
kinetic model	0	2.9
	3.5	0
uncertainty rates (as in k+Δu)	0	0.001
	0.1	0
uncertainty rates (as in k-Δv)	0	0.001
	0.1	0

### Sheet: 2_Tracy (HMM)_1ms
state	1	2
FRET E	0.27	0.72
standard deviation FRET E	0.06	0.07
kinetic model	0	2.6
	3.1	0
uncertainty rates (as in k+Δu)	0	0.1
	0.1	0
uncertainty rates (as in k-Δv)	0	0.1
	0.1	0

### Sheet: 3_FRETboard_1ms
state	1	2
FRET E	0.264	0.72
standard deviation FRET E	0.236	0.257
kinetic model	0	6.11
	7.47	0
uncertainty rates (as in k+Δu)	0	0.604
	1.02	0
uncertainty rates (as in k-Δv)	0	0.539
	1.06	0

### Sheet: 5_SMACKS(SS)_1ms
state	1	2
FRET E	0.26	0.71
standard deviation FRET E
kinetic model	0	4.15191
	5.03061	0
uncertainty rates (as in k+Δu)	0	0.117658
	0.142531	0
uncertainty rates (as in k-Δv)	0	0.115543
	0.13997	0

### Sheet: 6_SMACKS_1ms
state	1	2
FRET E	0.26	0.71
standard deviation FRET E	0.2	0.22
kinetic model	0	4.10705
	4.93983	0
uncertainty rates (as in k+Δu)	0	0.116977
	0.140594	0
uncertainty rates (as in k-Δv)	0	0.114863
	0.138057	0

### Sheet: 7_Correlation_1ms
state	1	2
FRET E
standard deviation FRET E
kinetic model	0	3.56
	2.04	0
uncertainty rates (as in k+Δu)	0	0.06
	0.04	0
uncertainty rates (as in k-Δv)	0	0.05
	0.04	0

### Sheet: 10_Step finding_1ms
state	1	2
FRET E	0.265	0.695
standard deviation FRET E	0.03	0.035
kinetic model	0	2.783
	3.268	0
uncertainty rates (as in k+Δu)	0	2.432
	2.643	0
uncertainty rates (as in k-Δv)	0	2.432
	2.643	0

### Sheet: 11_STaSI_1ms
state	1	2
FRET E	0.27	0.67
standard deviation FRET E	0.23	0.28
kinetic model	0	2.14
	1.5	0
uncertainty rates (as in k+Δu)	0	0.02
	0.04	0
uncertainty rates (as in k-Δv)	0	0.02
	0.04	0

### Sheet: 12_MASH-FRET (bootstrap)_1ms
state	1	2
FRET E	0.26	0.7
standard deviation FRET E	0.02	0.02
kinetic model	0	2.81
	3.23	0
uncertainty rates (as in k+Δu)	0	0.2
	1.09	0
uncertainty rates (as in k-Δv)	0	0.2
	1.09	0

### Sheet: 13_MASH-FRET (prob.)_1ms
state	1	2
FRET E	0.26	0.7
standard deviation FRET E	0.02	0.02
kinetic model	0	3.117
	3.794	0
uncertainty rates (as in k+Δu)	0	0.012
	0.017	0
uncertainty rates (as in k-Δv)	0	0.007
	0.012	0
